# TCRpcDist: Estimating TCR physico-chemical similarity to analyze repertoires and predict specificities

**DOI:** 10.1101/2023.06.15.545077

**Authors:** Marta A. S. Perez, Johanna Chiffelle, Sara Bobisse, Francesca Mayol-Rullan, Marion Arnaud, Christophe Sauvage, George Coukos, Alexandre Harari, Vincent Zoete

## Abstract

Approaches to analyse and cluster TCR repertoires to reflect antigen specificity are critical for the diagnosis and prognosis of immune-related diseases and the development of personalized therapies. Sequence-based approaches showed success but remain restrictive, especially when the amount of experimental data used for the training is scarce. Structure-based approaches which represent powerful alternatives, notably to optimize TCRs affinity towards specific epitopes, show limitations for large scale predictions. To handle these challenges, we present TCRpcDist, a 3D-based approach that calculates similarities between TCRs using a metric related to the physico-chemical properties of the loop residues predicted to interact with the epitope. By exploiting private and public datasets and comparing TCRpcDist with competing approaches, we demonstrate that TCRpcDist can accurately identify groups of TCRs that are likely to bind the same or similar epitopes. Additionally, we experimentally validated the ability of TCRpcDist to predict antigen-specificities of tumor-infiltrating lymphocytes orphan TCRs obtained from four cancer patients. TCRpcDist is a promising approach to support TCR repertoire analysis and cancer immunotherapies.

**One Sentence Summary:** We present a new approach for TCR clustering which allows TCR deorphanization for the first time.
