## Supplemental Table 1 for "TCRpcDist: Estimating TCR physico-chemical similarity to analyze repertoires and predict specificities"

### Sheet: input_PDB_Atchley.txt-set54
Table. Training set of 54 TCRs with known pMHC taken from Protein Data Bank as of June 2020. Redundant TCRs and singleton TCRs were removed from the initial set of 149 TCRs.
PBDid	TRAV	CDR3alpha	TRBV	CDR3beta	peptide	HLA	source organism
1AO7	TRAV12-2*01	CAVTTDSWGKLQF	TRAJ24*01	TRBV6-5*01	CASRPGLAGGRPEQYF	TRBJ2-7*01	LLFGYPVYV	HLA-A*02:01	Human
1BD2	TRAV29/DV5*01	CAAMEGAQKLVF	TRAJ54*01	TRBV6-5*01	CASSYPGGGFYEQYF	TRBJ2-7*01	LLFGYPVYV	HLA-A*02:01	Human
1MI5	TRAV26-2*01	CILPLAGGTSYGKLTF	TRAJ52*01	TRBV7-8*01	CASSLGQAYEQYF	TRBJ2-7*01	FLRGRAYGL	HLA-B*08:01	Human
1OGA	TRAV27*01	CAGAGSQGNLIF	TRAJ42*01	TRBV19*01	CASSSRSSYEQYF	TRBJ2-7*01	GILGFVFTL	HLA-A*02:01	Human
2AK4	TRAV19*01	CALSGFYNTDKLIF	TRAJ34*01	TRBV6-1*01	CASPGLAGEYEQYF	TRBJ2-7*01	LPEPLPQGQLTAY	HLA-B*35:05	Human
2E7L	TRAV9-4*01	CAVSHQGRYLTF	TRAJ35*02	TRBV13-2*01	CASGGGGTLYF	TRBJ2-4*01	QLSPFPFDL	H2-Ld	Mouse
2ESV	TRAV26-1*01	CIVVRSSNTGKLIF	TRAJ37*02	TRBV14*01	CASSQDRDTQYF	TRBJ2-3*01	VMAPRTLIL	HLA-E	Human
2F53	TRAV21*01	CAVRPTSGGSYIPTF	TRAJ6*01	TRBV6-5*01	CASSYVGNTGELFF	TRBJ2-2*01	SLLMWITQC	HLA-A*02:01	Human
2OI9	TRAV9-4*01	CAVSGFASALTF	TRAJ35*02	TRBV13-2*01	CASGGGGTLYF	TRBJ2-4*01	QLSPFPFDL	H2-Ld	Mouse
2P5E	TRAV21*01	CAVRPLLDGTYIPTF	TRAJ24*01	TRBV6-5*01	CASSYLGNTGELFF	TRBJ2-2*01	SLLMWITQC	HLA-A*02:01	Human
2P5W	TRAV21*01	CAVRPLLDGTYIPTF	TRAJ24*01	TRBV6-5*01	CASSYLGNTGELFF	TRBJ2-2*01	SLLMWITQC	HLA-A*02:01	Human
2PYE	TRAV21*01	CAVRPLLDGTYIPTF	TRAJ24*01	TRBV6-5*01	CASSYLGNTGELFF	TRBJ2-2*01	SLLMWITQC	HLA-A*02:01	Human
2VLR	TRAV27*01	CAGAGSQGNLIF	TRAJ42*01	TRBV19*01	CASSSRASYEQYF	TRBJ2-7*01	GILGFVFTL	HLA-A*02:01	Human
3E2H	TRAV9-4*01	CAVSLERPYLTF	TRAJ35*02	TRBV13-2*01	CASGGGGTLYF	TRBJ2-4*01	QLSPFPFDL	H2-Ld	Mouse
3E3Q	TRAV9-4*01	CAVSDPPPLLTF	TRAJ35*02	TRBV13-2*01	CASGGGGTLYF	TRBJ2-4*01	QLSPFPFDL	H2-Ld	Mouse
3FFC	TRAV14/DV4*01	CAMREDTGNQFYF	TRAJ49*01	TRBV11-2*01	CASSFTWTSGGATDTQYF	TRBJ2-3*01	FLRGRAYGL	HLA-B*08:01	Human
3GSN	TRAV24*01	CARNTGNQFYF	TRAJ49*01	TRBV6-5*01	CASSPVTGGIYGYTF	TRBJ1-2*01	NLVPMVATV	HLA-A*02:01	Human
3HG1	TRAV12-2*01	CAVNVAGKSTF	TRAJ27*01	TRBV30*01	CAWSETGLGTGELFF	TRBJ2-2*01	ELAGIGILTV	HLA-A*02:01	Human
3MV7	TRAV20*01	CAVQDLGTSGSRLTF	TRAJ58*01	TRBV9*01	CASSARSGELFF	TRBJ2-2*01	HPVGEADYFEY	HLA-B*35:01	Human
3MV8	TRAV20*01	CAVQDLGTSGSRLTF	TRAJ58*01	TRBV9*01	CASSARSGELFF	TRBJ2-2*01	HPVGEADYFEY	HLA-B*35:01	Human
3MV9	TRAV20*01	CAVQDLGTSGSRLTF	TRAJ58*01	TRBV9*01	CASSARSGELFF	TRBJ2-2*01	HPVGEADYFEY	HLA-B*35:01	Human
3QDG	TRAV12-2*01	CAVNFGGGKLIF	TRAJ24*01	TRBV6-4*01	CASSLSFGTEAFF	TRBJ1-1*01	ELAGIGILTV	HLA-A*02:01	Human
3QDM	TRAV35*01	CAGGTGNQFYF	TRAJ49*01	TRBV10-3*01	CAISEVGVGQPQHF	TRBJ1-5*01	ELAGIGILTV	HLA-A*02:01	Human
3SJV	TRAV12-1*01	CVVRAGKLIF	TRAJ24*01	TRBV6-2*01	CASGQGNFDIQYF	TRBJ2-4*01	FLRGRAYGL	HLA-B*08:01	Human
3VXM	TRAV8-3*01	CAVGAPSGAGSYQLTF	TRAJ28*01	TRBV4-1*01	CASSPTSGIYEQYF	TRBJ2-7*01	RFPLTFGWCF	HLA-A*24:02	Human
3VXR	TRAV21*01	CAVRMDSSYKLIF	TRAJ12*01	TRBV7-9*01	CASSSWDTGELFF	TRBJ2-2*01	RYPLTFGWCF	HLA-A*24:02	Human
3VXU	TRAV12-2*01	WGTYNQGGKLIF	TRAJ23*02	TRBV27*01	CASSGASHEQYF	TRBJ2-2*01	RFPLTFGWCF	HLA-A*24:02	Human
4FTV	TRAV12-2*01	CAVTTDSWGKLQF	TRAJ24*01	TRBV6-5*01	CASRPGLMSAQPEQYF	TRBJ2-7*01	LLFGYPVYV	HLA-A*02:01	Human
4JRX	TRAV19*01	CALSGFYNTDKLIF	TRAJ34*01	TRBV6-1*01	CASPGETEAFF	TRBJ2-7*01	LPEPLPQGQLTAY	HLA-B*35:05	Human
4JRY	TRAV39*01	CAVGGGSNYQLIW	TRAJ34*01	TRBV5-6*01	CASSRTGSTYEQYF	TRBJ1-1*01	LPEPLPQGQLTAY	HLA-B*35:05	Human
4L3E	TRAV12-2*01	CAVNFGGGKLIF	TRAJ24*01	TRBV6-4*01	CASSWSFGTEAFF	TRBJ1-1*01	ELAGIGILTV	HLA-A*02:01	Human
4MNQ	TRAV22*01	CAVDSATALPYGYIF	TRAJ37*02	TRBV6-5*01	CASSYQGTEAFF	TRBJ2-2*01	ILAKFLHWL	HLA-A*02:01	Human
5D2L	TRAV24*01	CAFITGNQFYF	TRAJ49*01	TRBV7-2*01	CASSQTQLWETQYF	TRBJ2-5*01	NLVPMVATV	HLA-A*02:01	Human
5D2N	TRAV26-2*01	CILDNNNDMRF	TRAJ43*01	TRBV7-6*01	CASSLAPGTTNEKLFF	TRBJ1-4*01	NLVPMVATV	HLA-A*02:01	Human
5E6I	TRAV35*01	CAGPGGSSNTGKLIF	TRAJ37*02	TRBV27*01	CASSLIYPGELFF	TRBJ2-2*01	GILGFVFTL	HLA-A*02:01	Human
5E9D	TRAV12-2*01	CAVTKYSWGKLQF	TRAJ24*02	TRBV6-5*01	CASRPGWMAGGVELYF	TRBJ2-7*01	ELAGIGILTV	HLA-A*02:01	Human
5EUO	TRAV27*01	CAGAIGPSNTGKLIF	TRAJ24*01	TRBV19*01	CASSIRSSYEQYF	TRBJ2-7*01	GILGFVFTL	HLA-A*02:01	Human
5ISZ	TRAV24*01	CAFDTNAGKSTF	TRAJ27*01	TRBV19*01	CASSIFGQREQYF	TRBJ2-7*01	GILGFVFTL	HLA-A*02:01	Human
5JHD	TRAV38-2/DV8*01	CAWGVNAGGTSYGKLTF	TRAJ52*01	TRBV19*01	CASSIGVYGYTF	TRBJ1-2*01	GILGFVFTL	HLA-A*02:01	Human
5JZI	TRAV38-2/DV8*01	CAYGEDDKIIF	TRAJ30*01	TRBV25-1*01	CASRRGPYEQYF	TRBJ2-7*01	KLVALGINAV	HLA-A*02:01	Human
5MEN	TRAV22*01	CAVDSATSGTYKYIF	TRAJ40*01	TRBV6-5*01	CASSYQGTEAFF	TRBJ1-1*01	ILAKFLHWL	HLA-A*02:01	Human
5NHT	TRAV12-2*01	CAVGGGADGLTF	TRAJ45*01	TRBV19*01	CASSQGLAGAGELFF	TRBJ2-2*01	ELAGIGILTV	HLA-A*02:01	Human
5NQK	TRAV12-2*01	CAGGGGADGLTF	TRAJ45*01	TRBV19*01	CASSQGLAGAGELFF	TRBJ2-2*01	ELAGIGILTV	HLA-A*02:01	Human
5SWS	TRAV14-1*01	CAASEGSGSWQLIF	TRAJ24*01	TRBV17*01	CASSAGLDAEQYF	TRBJ2-1*01	ASNENMETM	H2-Db	Mouse
5SWZ	TRAV14-1*01	CAASETSGSWQLIF	TRAJ24*01	TRBV17*01	CASSRDLGRDTQYF	TRBJ2-1*01	ASNENMETM	H2-Db	Mouse
5TEZ	TRAV13-1*01	CAASFIIQGAQKLVF	TRAJ54*01	TRBV27*01	CASSLLGGWSEAFF	TRBJ2-1*01	GILGFVFTL	HLA-A*02:01	Human
5W1V	TRAV35*01	CAGQPLGGSNYKLTF	TRAJ53*01	TRBV9*01	CASSANPGDSSNEKLFF	TRBJ1-4*01	VMAPRTLIL	HLA-E	Human
5XOT	TRDV1*01	CALGEGGAQKLVF	TRAJ54*01	TRBV6-1*01	CASRTRGGTLIEQYF	TRBJ2-7*01	IPLTEEAEL	HLA-B*35:01	Human
5XOV	TRDV1*01	CALGELARSGGYQKVTF	TRAJ13-2*01	TRBV30	CAWSVSVGAGVPTIYF	TRBJ1-3*01	RYPLTFGWCF	HLA-A*24:02	Human
5YXU	TRAV38-2/DV8*01	CAYGEDDKIIF	TRAJ30*01	TRBV25-1	CASRRGSAELYF	TRBJ2-7*01	KLVALGINAV	HLA-A*02:01	Human
6AVF	TRAV4*01	CLVGEILDNFNKFYF	TRAJ21*01	TRBV28*01	CASSQRQEGDTQYF	TRBJ2-3*01	APRGPHGGAASGL	HLA-B*07:02	Human
6AVG	TRAV4*01	CLVVDQKLVF	TRAJ24*01	TRBV9*01	CASSGGHTGSNEQFF	TRBJ2-1*01	APRGPHGGAASGL	HLA-B*07:02	Human
6BJ2	TRAV19*01	CALSHNSGGSNYKLTF	TRAJ53*01	TRBV5-4*01	CASSFRGGKTQYF	TRBJ2-5*01	IPLTEEAEL	HLA-B*35:01	Human
6DKP	TRAV12-2*01	CAVNFGGGKLIF	TRAJ24*01	TRBV6-4*01	CASSWSFGTEAFF	TRBJ1-1*01	ELAGIGILTV	HLA-A*02:01	Human
