## Supplemental Table 4 for "TCRpcDist: Estimating TCR physico-chemical similarity to analyze repertoires and predict specificities"

### Sheet: Sheet1
Table - Some statistics on the sequence variability expressed by TCRs recognizing ELAGIGILTV in the PDB set and in the private set. For the full set of TCRs within each set report to SI tables 2 and 1, respectively.
TCRs recognizing ELAGIGILTV in private's set
CDR3beta			TRAV gene				TCRs recognizing ELAGIGILTV in the PDB set
Frequency	Amino acid		Frequency	Gene
3.36134	A		8.33333	TRAV10			CDR3beta
6.72269	D		8.33333	TRAV12-1			Frequency	Amino acid		Frequency	Gene
7.56303	E		25	TRAV12-2			4.20168	A		87.5	TRAV12-2
3.36134	F		8.33333	TRAV19			7.56303	E		12.5	TRAV35
11.7647	G		8.33333	TRAV22			2.52101	F
4.20168	I		8.33333	TRAV26-1			14.2857	G
5.04202	L		8.33333	TRAV26-2			3.36134	L
4.20168	N		8.33333	TRAV27			0.840336	M
2.52101	P		8.33333	TRAV3			1.68067	P
11.7647	Q		8.33333	TRAV35			2.52101	Q
3.36134	R						2.52101	S
12.605	S						4.20168	T
6.72269	T						2.52101	V
1.68067	V						2.52101	W
0.840336	W									Frequency	Gene
4.20168	Y						CDR3alpha			12.5	TRBV10-3
							Frequency	Amino acid		25	TRBV19
CDr3alpha			TRBV				6.38298	A		12.5	TRBV30
Frequency	Amino acid		Frequency	Gene			4.25532	D		37.5	TRBV6-4
5.82524	A		8.33333	TRBV20-1			6.38298	F		12.5	TRBV6-5
8.73786	D		16.6667	TRBV27			38.2979	G
0.970874	E		8.33333	TRBV28			12.766	K
5.82524	F		8.33333	TRBV29-1			2.12766	N
16.5049	G		25	TRBV4-1			2.12766	Q
0.970874	I		8.33333	TRBV4-2			2.12766	S
5.82524	K		8.33333	TRBV4-3			2.12766	T
7.76699	L		16.6667	TRBV6-5			2.12766	V
1.94175	M						2.12766	W
12.6214	N						2.12766	Y
1.94175	P
1.94175	Q
0.970874	R
3.8835	S
2.91262	T
1.94175	V
0.970874	W
6.79612	Y
