## Supplemental Table 5 for "TCRpcDist: Estimating TCR physico-chemical similarity to analyze repertoires and predict specificities"

### Sheet: Sheet1
Table - pMHC representation in the set of 8528 TCRs taken from 10X genomics (report to SI Table 3)
Frequency	antigen
5.78096	AVFDRKSDAK		A1101_AVFDRKSDAK_EBNA-3B_EBV_binder,AVFDRKSDAK
0.164165	AYAQKIFKI		A2402_AYAQKIFKI_IE-1_CMV_binder,AYAQKIFKI
0.0234522	CLLWSFQTSA		A0201_CLLWSFQTSA_Tyrosinase_Cancer_binder,CLLWSFQTSA
0.0703565	CYTWNQMNL		A2402_CYTWNQMNL_WT1-(235-243)236M_Y_binder,CYTWNQMNL
1.47749	ELAGIGILTV		A0201_ELAGIGILTV_MART-1_Cancer_binder,ELAGIGILTV
0.105535	FLASKIGRLV		A0201_FLASKIGRLV_Ca2-indepen-Plip-A2_binder,FLASKIGRLV
0.199343	FLYALALLL		A0201_FLYALALLL_LMP2A_EBV_binder,FLYALALLL
6.03893	GILGFVFTL		A0201_GILGFVFTL_Flu-MP_Influenza_binder,GILGFVFTL
0.515947	GLCTLVAML		A0201_GLCTLVAML_BMLF1_EBV_binder,GLCTLVAML
0.0469043	IMDQVPFSV		A0201_IMDQVPFSV_gp100_Cancer_binder,IMDQVPFSV
0.0351782	IPSINVHHY		B3501_IPSINVHHY_pp65_CMV_binder,IPSINVHHY
1.57129	IVTDFSVIK		A1101_IVTDFSVIK_EBNA-3B_EBV_binder,IVTDFSVIK
77.0638	KLGGALQAK		A0301_KLGGALQAK_IE-1_CMV_binder,KLGGALQAK
0.105535	KTWGQYWQV		A0201_KTWGQYWQV_gp100_Cancer_binder,KTWGQYWQV
0.0351782	KVLEYVIKV		A0201_KVLEYVIKV_MAGE-A1_Cancer_binder,KVLEYVIKV
0.0703565	LLDFVRFMGV		A0201_LLDFVRFMGV_EBNA-3B_EBV_binder,LLDFVRFMGV
0.187617	LLFGYPVYV		A0201_LLFGYPVYV_HTLV-1_binder,LLFGYPVYV
0.0469043	MLDLQPETT		A0201_MLDLQPETT_16E7_HPV_binder,MLDLQPETT
0.0351782	QPRAPIRPI		B0702_QPRAPIRPI_EBNA-6_EBV_binder,QPRAPIRPI
4.8546	RAKFKQLL		B0801_RAKFKQLL_BZLF1_EBV_binder,RAKFKQLL
1.21951	RLRAEAQVK		A0301_RLRAEAQVK_EMNA-3A_EBV_binder,RLRAEAQVK
0.164165	RTLNAWVKV		A0201_RTLNAWVKV_Gag-protein_HIV_binder,RTLNAWVKV
0.0351782	SLFNTVATL		A0201_SLFNTVATL_Gag-protein_HIV_binder,SLFNTVATL
0.0820826	SLFNTVATLY		A0201_SLFNTVATLY_Gag-protein_HIV_binder,SLFNTVATLY
0.0351782	YLLEMLWRL		A0201_YLLEMLWRL_LMP1_EBV_binder,YLLEMLWRL
0.0351782	YLNDHLEPWI		A0201_YLNDHLEPWI_BCL-X_Cancer_binder,YLNDHLEPWI
